# Multi-omic identification of key transcriptional regulatory programs during endurance exercise training in rats

**DOI:** 10.1101/2023.01.10.523450

**Authors:** Gregory R. Smith, Bingqing Zhao, Malene E. Lindholm, Archana Raja, Mark Viggars, Hanna Pincas, Nicole R. Gay, Yifei Sun, Yongchao Ge, Venugopalan D. Nair, James A. Sanford, Mary Anne S. Amper, Mital Vasoya, Kevin S. Smith, Stephen Montgomery, Elena Zaslavsky, Sue C. Bodine, Karyn A. Esser, Martin J. Walsh, Michael P. Snyder, Stuart C. Sealfon, the MoTrPAC Study Group

**Author notes:** These authors contributed equally (Gregory R. Smith, Bingqing Zhao).

## Abstract

Transcription factors (TFs) play a key role in regulating gene expression. We conducted an integrated analysis of chromatin accessibility, DNA methylation, mRNA expression, protein abundance and phosphorylation across eight tissues in fifty rats of equally represented sexes following endurance exercise training (EET) to identify coordinated epigenomic and transcriptional changes and determine key TFs involved. We uncovered tissue-specific EET associated changes and TF motif enrichment across differentially expressed genes (DEGs), accessible regions (DARs), and methylated regions (DMRs). We discovered distinct routes of EET-induced regulation through either epigenomic alterations providing better access for TFs to affect target genes, or via changes in TF expression or activity enabling target gene responses. We identified TF motifs enriched among correlated epigenomic and transcriptomic alterations, DEGs correlated with exercise-related phenotypic and cell type composition changes, and EET-induced activity changes of TFs whose target genes are enriched for DEGs. This analysis elucidates the unique gene regulatory mechanisms mediating diverse transcriptional responses to EET across tissues.
