## Supplemental Table S4 for "Multi-omic identification of key transcriptional regulatory programs during endurance exercise training in rats"

	Day1	Day2	Day3	Day4	Day5	Day6	Day7	Day8	Day9	Day10	Day11	Day12	Day13	Day14	Day15	Day16	Day17	Day18	Day19	Day20	Day21	Day22	Day23	Day24	Day25	Day26	Day27	Day28	Day29	Day30	Day31	Day32	Day33	Day34	Day35	Day36	Day37	Day38	Day39	Day40
10023259	10:14	10:13	09:57	11:18	10:41	10:17	09:57	09:56	10:08	10:05	09:57	09:56	09:58	11:20	09:55	11:57	11:58	12:46	12:18	12:19	10:52	11:02	11:40	12:05	12:31	10:04	11:13	11:25	11:25	11:29	10:10	11:30	11:00	10:00	12:15		09:36	11:30	12:00	12:45
10024735	10:14	10:13	09:57	10:30	10:00	10:17	09:57	09:55	09:58	10:02	09:57	09:56	09:58	10:20	09:55	10:47	10:37	10:35	10:06	10:08	10:40	09:56	10:25	10:00	10:10	10:03	10:00	10:10	10:10	10:05	10:10	10:25	10:00	10:00	10:15		10:00	10:15	10:00	10:30
10025626	10:46	10:27	10:30	10:15	10:15	10:32	10:23	10:25	10:25	10:15	10:32	10:26	10:25	10:32	09:16	10:37	10:35	10:08	10:08	10:06	09:56	10:30	10:00	10:10	10:06	10:00	10:25	10:05	10:05	10:20	10:25	10:10	10:00	10:15	10:00		10:55	10:00	10:30	10:28
10025707	10:46	10:27	10:30	10:15	10:15	10:32	10:23	10:25	10:25	10:15	10:32	10:26	10:25	10:32	09:16	10:37	10:35	10:08	10:08	10:06	09:56	10:30	10:00	10:10	10:06	10:00	10:25	10:05	10:05	10:20	10:25	10:10	10:00	10:15	10:00		10:35	10:00	10:30	10:28
10025979	11:00	11:18	10:58	10:38	11:07	11:04	11:29	11:00	10:40	10:50	11:16	12:04	11:04	09:18	11:00	11:52	11:14	11:07	10:06	10:16	11:20	11:00	11:17	10:13	10:45	11:15	11:10	11:00	11:00	11:00	11:00	11:00	11:20	10:00	11:31		10:00	10:30	10:56	10:00
10026193	11:00	11:18	10:58	10:38	11:07	11:04	11:29	11:10	10:40	10:50	11:16	12:04	11:04	09:18	11:00	11:52	11:13	11:07	10:06	10:16	11:20	11:00	11:17	10:06	10:45	11:15	11:10	10:00	10:00	11:00	11:00	11:00	11:20	10:31	11:00		10:00	10:30	10:56	10:00
10026355	11:00	11:45	11:32	10:01	11:11	10:40	10:45	10:10	10:20	10:55	10:58	11:32	10:50	09:48	12:00	12:00	12:18	12:04	11:06	11:15	12:00	12:05	12:12	12:08	11:45	11:45	12:15	11:55	11:55	12:15	11:20	10:30	12:25	10:09	12:05		11:50	12:00	10:02	11:00
10026789	11:45	11:32	10:58	11:11	10:54	10:45	11:10	11:10	10:55	09:57	11:32	10:50	11:20	12:00	11:57	12:16	12:04	11:06	11:15	10:52	12:05	12:12	12:08	11:45	10:04	12:15	11:55	12:45	12:45	10:10	10:30	12:35	11:11	12:05	12:30		12:00	10:02	11:00	11:00
10027327	12:03	10:58	12:22	10:54	10:42	11:40	11:10	11:30	11:22	11:25	11:47	11:20	11:47	11:57	11:58	12:41	11:06	11:45	11:20	11:32	12:50	12:08	12:03	10:04	11:35	11:55	12:45	12:35	12:35	12:00	13:00	11:11	12:25	12:30	09:36		10:02	11:00	11:00	10:10
10027599	12:03	10:58	12:22	10:54	10:42	11:40	11:10	11:20	11:22	11:25	11:47	11:20	11:47	11:57	11:58	12:41	11:06	11:45	11:20	11:32	12:50	12:08	12:03	10:31	11:35	11:55	12:45	12:35	12:35	12:00	13:00	11:11	12:25	12:30	09:36		10:02	11:00	11:00	10:10
10043527	12:55	13:22	15:20	16:00	13:55	14:43	14:23	13:20	14:28	15:57	16:00	15:15	15:15	14:30	19:30	14:10	12:23	13:21	12:54	15:40	16:30	18:45	17:00	17:15	13:20	10:13	09:59	09:56	09:56	12:40	10:50	11:58	10:02	10:15	09:42		10:41	10:02	10:10	09:26
10043950	12:16	15:37	14:37	14:43	14:23	15:57	14:58	15:20	16:20	16:00	20:00	16:02	16:20	14:10	12:22	17:10	15:12	17:50	16:30	18:45	14:00	12:20	10:10	10:13	09:59	13:27	12:30	10:15	10:15	11:58	09:42	11:45	11:00	09:58	10:41	18:12	11:30	10:04	09:55	10:10
10044256	12:55	12:23	14:30	14:30	14:38	13:41	13:29	12:30	12:52	15:34	14:40	14:15	14:30	12:50	15:30	15:35	11:40	12:25	11:55	14:00	15:30	17:30	16:00	15:00	11:00	11:05	10:15	10:27	10:27	11:38	10:50	10:10	10:20	11:55	10:10	16:09	10:41	10:28	11:00	11:16
10044337	12:55	13:22	15:20	16:00	13:55	14:23	13:20	14:28	15:57	14:43	16:00	15:15	15:15	15:30	19:30	14:10	12:22	13:21	12:54	17:40	16:30	18:45	17:00	17:15	13:20	10:13	09:59	09:56	09:56	12:46	11:50	11:58	10:02	10:15	09:42	17:17	10:41	10:02	10:10	09:26
10044760	12:23	14:30	14:20	13:16	14:12	13:31	12:32	12:52	15:34	13:17	14:15	14:30	12:50	15:30	14:29	12:10	12:25	11:55	14:00	13:20	17:30	16:00	15:00	11:00	10:10	10:15	10:27	10:47	10:47	10:03	10:15	10:29	11:55	10:10	10:30	10:08	10:10	11:20	11:20	10:15
10045228	15:30	15:20	13:16	14:12	13:55	13:22	13:42	16:24	13:15	14:20	15:15	13:42	18:50	14:29	14:30	13:40	14:20	16:19	13:24	16:30	17:00	16:00	12:00	10:10	10:20	11:30	11:51	10:15	10:15	10:39	11:41	10:40	11:23	10:30	11:00	10:30	10:10	09:44	10:15	10:20
10045309	15:30	15:20	13:16	14:12	13:55	13:22	13:42	14:24	13:15	14:20	15:15	13:45	18:50	14:29	14:30	13:40	14:20	16:19	13:22	16:30	17:00	16:00	12:00	10:10	10:20	11:30	11:51	10:15	10:15	10:39	11:41	10:40	11:23	10:30	11:00	11:43	10:10	09:44	10:15	10:20
10046119	16:00	14:19	15:37	14:57	15:01	14:28	16:22	14:58	15:20	16:20	14:30	20:00	16:02	16:00	14:30	12:54	18:19	15:12	17:20	16:50	17:15	13:40	12:20	10:00	10:13	10:15	13:09	12:30	12:30	12:30	10:15	10:00	11:45	11:00	09:58	17:40	09:26	11:50	10:00	10:00
10046380	16:00	14:19	15:37	14:57	15:01	14:28	16:22	14:58	15:20	16:20	14:30	20:00	16:02	16:00	14:30	12:54	18:19	15:12	17:20	16:50	17:15	13:40	12:20	10:00	10:13	10:15	13:09	12:30	12:30	12:30	10:15	10:00	11:45	11:00	09:58	15:34	09:26	11:50	10:00	10:00
10046461	15:20	13:48	14:57	13:55	13:51	13:42	16:42	14:08	14:20	14:40	13:42	18:50	15:18	15:40	15:45	14:20	16:19	14:22	16:30	15:30	16:00	12:00	11:15	10:20	11:05	11:51	10:15	11:15	11:15	11:05	10:40	11:23	10:30	10:00	10:20	14:16	10:07	10:15	10:20	10:00
10095241	10:06	10:11	10:30	10:30	10:40	10:35	10:05	11:58	10:02	10:30	11:00	09:59	12:07	11:50	10:00	09:53	10:34	13:35	12:00	10:00
10106383	10:06	10:11	10:30	10:30	10:40	10:35	10:05	11:58	10:02	10:30	11:00	09:59	12:07	11:50	10:00	11:00	10:36	13:35	12:00	10:00
10139044	10:06	10:11	10:30	10:30	10:40	10:35	10:05	11:58	10:02	10:30	11:00	09:59	12:07	11:50	10:00	15:03	10:36	13:35	12:00	10:00
10185585	11:00	11:00	11:10	10:40	10:09	12:50	10:30	11:10	10:08	09:59	13:07	11:50	10:45	09:50	10:17	10:20	12:45	10:45	10:00	10:00
10220917	11:00	11:00	11:10	10:40	10:09	12:50	10:35	10:10	10:08	09:59	13:07	11:50	10:45	09:50	10:17	14:28	12:45	10:45	10:00	10:00
10306471	10:00	09:53	11:55	13:40	10:45	10:04	10:00	11:48	10:45	10:20	10:45	10:15	10:45	10:40	10:00	10:07	10:08	11:55	10:00	10:00
10335064	10:00	09:53	11:55	13:40	10:45	10:04	10:00	11:42	10:45	10:20	10:45	10:15	10:45	10:40	10:00	16:04	10:08	11:55	10:00	10:00
10337199	10:42	12:36	14:20	11:30	10:45	10:38	12:26	11:20	10:20	12:20	10:50	11:30	11:35	10:00	14:00	13:13	12:47	10:58	10:00	10:00
10381414	12:36	14:20	11:30	10:45	10:45	12:26	11:20	11:00	12:20	10:30	11:30	11:35	10:40	14:00	10:00	11:40	11:50	10:45	10:00	10:00
10411690	12:36	14:20	15:30	10:45	10:45	12:26	11:20	11:00	12:20	10:30	11:30	11:35	10:40	14:00	10:00	16:06	11:50	10:45	10:00	10:00
10417702	10:20	10:06	10:15	10:18	10:00
10422463	10:20	10:06	10:15	10:18	10:00
10424911	10:20	10:06	10:15	10:18	10:00
10486003	10:58	10:00	10:15	10:18	10:00	10:23	10:15	10:02	10:17	10:01
10502300	11:06	10:55	10:56	10:31	10:00	10:30	10:13	10:19	10:16	10:00
10503110	11:06	10:55	10:56	10:31	10:00
10561072	11:06	10:55	10:56	10:31	10:00
10587543	11:06	10:55	10:56	10:31	10:00	10:30	10:13	10:19	10:16	10:00
10641858	11:33	11:40	11:18	10:38	10:00	10:46	11:02	10:46	10:00	10:20
10672656	11:33	11:40	11:18	10:38	10:00	10:46	11:02	10:46	10:00	10:20
10700102	10:42	10:06	10:56	10:24	12:58
10729518	11:28	10:44	10:56	10:24	12:58	10:20	10:06	11:30	10:12	10:02
10734945	11:28	10:44	10:56	10:24	12:58	10:20	10:06	11:30	10:12	10:02
10761160	10:48	11:32	11:17	12:20	10:31	10:42	11:30	10:49	10:44	10:53
10833331	10:14	12:06	11:35	11:09	10:07
10871349	10:20	12:06	11:35	11:09	10:12	12:10	11:27	11:22	10:51	10:08
10901434	10:42	10:06	10:56	10:24	12:58
10950486	10:11	11:32	11:17	12:20	10:25
10953744	10:11	11:32	11:17	12:20	10:25
10971645	10:48	11:32	11:17	12:20	10:31	10:42	11:30	10:49	10:44	10:53
